# Identification and prediction of G-quadruplex RNA-binding proteins with roles in transcription and phase separation

**DOI:** 10.1101/2023.04.01.535204

**Authors:** Johanna Luige, Alexandros Armaos, Gian Gaetano Tartaglia, Ulf Andersson Vang Ørom

**Author notes:** Co-corresponding authors, Correspondence to (GGT) or (UAVØ). These authors contributed equally (Johanna Luige, Alexandros Armaos).

## Abstract

RNA-binding proteins are central for many biological processes and their large-scale identification has demonstrated a broad range of functions. RNA G-quadruplexes are important regulatory elements occurring in both coding and non-coding transcripts, yet our knowledge of their structure-based interactions is limited. Here starting from theoretical prediictions, we show experimentally that a large number of chromatin-binding proteins bind to RNA G-quadruplexes and we classify these based on their RNA G-quadruplex-binding potential. Combining experimental identification of nuclear RNA G-quadruplex-binding proteins with computational analysis, we create a prediction tool that can assign probability score for a protein that it binds RNA G-quadruplexes. We show that predicted G-quadruplex RNA-binding proteins exhibit high degree of protein disorder and hydrophilicity, and suggest involvement in both transcription and phase-separation into membrane-less organelles, particularly the nucleolus. Finally, we present this tool as a web application for estimating RNA G4-binding propensity for proteins of interest at http://service.tartaglialab.com/new_submission/clever_G4_classifier.
