## Supplementary Table 3 for "Identification and prediction of G-quadruplex RNA-binding proteins with roles in transcription and phase separation"

### Sheet: Sheet1
RNA K+ vs RNA Li+ up	QUADRatlas ID	RNA K+ vs RNA Li+ down	QUADRatlas ID
AIMP2	RG4-BP	PPP1R9B	N/A
RPL11	N/A	PDCD2	N/A
RPS3	RG4-BP	RMDN3	N/A
RPL13	RG4-BP	EIF3C	N/A
RPS29	RG4-BP	COMT	N/A
NOC3L	RG4-BP	DBN1	N/A
DDX21	RG4-BP	ACAT1	N/A
SURF6	N/A	MYO18A	N/A
GNL3	RG4-BP	PLEC	RG4-BP
H1-2	N/A	COX5B	N/A
RPL4	N/A	EIF3B	RG4-BP
H4C9	RG4-BP	RPS21	RG4-BP
DUSP11	RG4-BP	INTS13	N/A
MRPL15	RG4-BP	ACTB	RG4-BP
MRPS21	N/A	SPTA1	N/A
KIF22	RG4-BP	GOLGA3	N/A
DDX55	N/A	ADD2	N/A
IMP4	N/A	PRDX6	N/A
NPM1	RG4-BP	ZNRD2	N/A
FBL	RG4-BP	KIF11	RG4-BP
RSL24D1	RG4-BP	LIMA1	N/A
RPL18	RG4-BP	UNC45A	N/A
WDR3	N/A	SPECC1	N/A
MDN1	RG4-BP	EFHD2	RG4-BP
DDX42	RG4-BP	TMOD1	N/A
RPL18A	RG4-BP	PRKAR2B	N/A
RPL7	RG4-BP	EIF3E	N/A
RPL34	RG4-BP	METAP1	RG4-BP
hCG_2039566	N/A	KIF5B	N/A
ANAPC1	N/A	ABL1	N/A
DCAF13	N/A	EIF3A	RG4-BP
PPAN-P2RY11	RG4-BP	ATP6V1G1	N/A
ATP2A2	RG4-BP	CLTA	N/A
RPL29	RG4-BP	NDC1	N/A
RPS24	RG4-BP	HSPA1B	RG4-BP
RBM28	N/A	RNF113A	N/A
SUPT16H	N/A	POLR2C	N/A
PDCD11	RG4-BP	EIF3D	RG4-BP
HNRNPD	RG4-BP	TUBB6	N/A
CUX1	N/A	FIP1L1	RG4-BP
KIN	N/A	NDUFS6	N/A
RPS19	RG4-BP	LONP1	RG4-BP
TSR1	N/A	TMPO	N/A
H1-5	N/A	TUBA1C	RG4-BP
MGA	N/A	GTPBP1	RG4-BP
IMP3	N/A	TPRN	N/A
MACROH2A1	N/A	EIF3I	N/A
RPS20	RG4-BP	PCNT	N/A
RPL32	RG4-BP	PPP1R18	N/A
TCERG1	RG4-BP	CHAF1B	N/A
RPF2	RG4-BP	DYNLRB2	N/A
REXO4	N/A	MLF2	RG4-BP
RRP1B	RG4-BP	CAPZA1	RG4-BP
PSIP1	N/A	XPR1	N/A
MKI67	N/A	DDRGK1	RG4-BP
SNRPD2	RG4-BP	ARPC4	N/A
MRPL16	N/A	ERAL1	N/A
DDX24	N/A	PTPRC	N/A
RPL31	RG4-BP	LSR	N/A
RPS16	RG4-BP	SNAP29	N/A
TMA16	N/A	HTATSF1	N/A
H2BC11	N/A	TPM3	RG4-BP
BYSL	N/A	OXA1L	N/A
PBRM1	RG4-BP	SCAMP3	N/A
RPS13	RG4-BP	NCAPG	RG4-BP
RPS25	RG4-BP	DDX19A	N/A
RPS9	RG4-BP	CCT6A	RG4-BP
CTCF	N/A	BCR	RG4-BP
RPL15	RG4-BP	EIF3L	N/A
RPL23	RG4-BP	HSPA8	RG4-BP
NOP53	N/A	CLSPN	N/A
RPS19BP1	N/A	EDC4	RG4-BP
RPL7A	RG4-BP	POLR2I	N/A
RPL10A	N/A	AGK	RG4-BP
CHD7	N/A	MPRIP	N/A
RPL9P9	N/A	CDC42SE2	N/A
EMG1	N/A	FAM83A	N/A
TRMT10C	RG4-BP	INPPL1	N/A
DDX18	N/A	RHOA	N/A
RPL3	RG4-BP	PRKAR1A	N/A
UTP14A	RG4-BP	TOMM6	N/A
MAK16	N/A	HEXIM1	RG4-BP
RPS11	RG4-BP	SERPINH1	RG4-BP
XAB2	RG4-BP
RRP8	N/A
NAT10	RG4-BP
GAR1	N/A
DDX56	N/A
EBNA1BP2	RG4-BP
RPS18	RG4-BP
TBL2	N/A
GTPBP4	RG4-BP
RPS23	RG4-BP
MRPL23	N/A
BAZ1B	N/A
None	N/A
EXOSC10	N/A
LTV1	N/A
NOP2	RG4-BP
LYAR	N/A
DNTTIP2	N/A
HMGN4	N/A
RRS1	RG4-BP
SMARCD2	RG4-BP
RPL24	RG4-BP
EXOSC3	RG4-BP
RPL26	RG4-BP
CHCHD1	N/A
IWS1	N/A
PES1	RG4-BP
NCL	RG4-BP
ESF1	N/A
PARN	N/A
RPL8	RG4-BP
SPOUT1	N/A
TOP1	N/A
SLC25A21	N/A
RPL17	RG4-BP
TOE1	N/A
AATF	N/A
RPL21	RG4-BP
H2BC21	N/A
RPL12	RG4-BP
NOP14	RG4-BP
RRP12	RG4-BP
AQR	RG4-BP
DIDO1	N/A
RPS8	RG4-BP
MTREX	RG4-BP
BRIX1	RG4-BP
NOL6	RG4-BP
BUD31	N/A
TOP2A	N/A
NOP58	RG4-BP
NVL	RG4-BP
RPS5	RG4-BP
RBM26	RG4-BP
H2AC6	N/A
RPL13A	RG4-BP
RPL22	RG4-BP
PHB2	RG4-BP
RPL10	RG4-BP
RBM34	N/A
HNRNPDL	RG4-BP
NOP56	RG4-BP
CCDC137	N/A
RBM42	N/A
RPL14	RG4-BP
PHF10	N/A
RRP15	N/A
FTSJ3	RG4-BP
