## Supplementary Table 4 for "Identification and prediction of G-quadruplex RNA-binding proteins with roles in transcription and phase separation"

### Sheet: Sheet1
G4 binding				Not G4 binding				Intermediate binders
sp|O00541|PESC_HUMAN	N	1		sp|O00267|SPT5H_HUMAN	P	1		sp|P55081|MFAP1_HUMAN	P/N	0.5
sp|O15213|WDR46_HUMAN	N	1		sp|O43251|RFOX2_HUMAN	P	1		sp|P98175|RBM10_HUMAN	P/N	0.5
sp|O60506|HNRPQ_HUMAN	N	1		sp|P18583|SON_HUMAN	P	1		sp|Q8IWZ8|SUGP1_HUMAN	P/N	0.5
sp|O60832|DKC1_HUMAN	N	1		sp|P33240|CSTF2_HUMAN	P	1		sp|Q99590|SCAFB_HUMAN	P/N	0.5
sp|O75683|SURF6_HUMAN	N	1		sp|P52597|HNRPF_HUMAN	P	1		sp|Q9H9J4|UBP42_HUMAN	P/N	0.5
sp|O76021|RL1D1_HUMAN	N	1		sp|P62306|RUXF_HUMAN	P	1
sp|P05455|LA_HUMAN	N	1		sp|Q12849|GRSF1_HUMAN	P	1
sp|P10412|H14_HUMAN	N	1		sp|Q13148|TADBP_HUMAN	P	1
sp|P16401|H15_HUMAN	N	1		sp|Q15365|PCBP1_HUMAN	P	1
sp|P16403|H12_HUMAN	N	1		sp|Q15366|PCBP2_HUMAN	P	1
sp|P18124|RL7_HUMAN	N	1		sp|Q5JTH9|RRP12_HUMAN	P	1
sp|P26373|RL13_HUMAN	N	1		sp|Q5T481|RBM20_HUMAN	P	1
sp|P35268|RL22_HUMAN	N	1		sp|Q8IWA0|WDR75_HUMAN	P	1
sp|P36578|RL4_HUMAN	N	1		sp|Q8WVV9|HNRLL_HUMAN	P	1
sp|P39023|RL3_HUMAN	N	1		sp|Q96DH6|MSI2H_HUMAN	P	1
sp|P42696|RBM34_HUMAN	N	1		sp|Q9H8H0|NOL11_HUMAN	P	1
sp|P46777|RL5_HUMAN	N	1		sp|Q9UHX1|PUF60_HUMAN	P	1
sp|P47914|RL29_HUMAN	N	1		sp|O60287|NPA1P_HUMAN	P	0.95
sp|P50914|RL14_HUMAN	N	1		sp|O75691|UTP20_HUMAN	P	0.95
sp|P61313|RL15_HUMAN	N	1		sp|P13010|XRCC5_HUMAN	P	0.95
sp|P62241|RS8_HUMAN	N	1		sp|P24928|RPB1_HUMAN	P	0.95
sp|P62249|RS16_HUMAN	N	1		sp|P31483|TIA1_HUMAN	P	0.95
sp|P62314|SMD1_HUMAN	N	1		sp|Q01085|TIAR_HUMAN	P	0.95
sp|P62316|SMD2_HUMAN	N	1		sp|Q08211|DHX9_HUMAN	P	0.95
sp|P62318|SMD3_HUMAN	N	1		sp|Q12905|ILF2_HUMAN	P	0.95
sp|P62424|RL7A_HUMAN	N	1		sp|Q8IUH3|RBM45_HUMAN	P	0.95
sp|P62750|RL23A_HUMAN	N	1		sp|Q96KR1|ZFR_HUMAN	P	0.95
sp|P62753|RS6_HUMAN	N	1		sp|Q9BQ04|RBM4B_HUMAN	P	0.95
sp|P62899|RL31_HUMAN	N	1		sp|O60306|AQR_HUMAN	P	0.9
sp|P62917|RL8_HUMAN	N	1		sp|Q13838|DX39B_HUMAN	P	0.9
sp|Q02878|RL6_HUMAN	N	1		sp|Q15269|PWP2_HUMAN	P	0.9
sp|Q07020|RL18_HUMAN	N	1		sp|Q15427|SF3B4_HUMAN	P	0.9
sp|Q13523|PRP4B_HUMAN	N	1		sp|Q6NZY4|ZCHC8_HUMAN	P	0.9
sp|Q13601|KRR1_HUMAN	N	1		sp|Q86U42|PABP2_HUMAN	P	0.9
sp|Q13823|NOG2_HUMAN	N	1		sp|Q8N163|CCAR2_HUMAN	P	0.9
sp|Q14103|HNRPD_HUMAN	N	1		sp|Q96PK6|RBM14_HUMAN	P	0.9
sp|Q14684|RRP1B_HUMAN	N	1		sp|Q99952|PTN18_HUMAN	P	0.9
sp|Q14692|BMS1_HUMAN	N	1		sp|Q9H0L4|CSTFT_HUMAN	P	0.9
sp|Q15050|RRS1_HUMAN	N	1		sp|Q9NQS3|NECT3_HUMAN	P	0.9
sp|Q15397|PUM3_HUMAN	N	1		sp|Q9NR56|MBNL1_HUMAN	P	0.9
sp|Q16629|SRSF7_HUMAN	N	1		sp|Q9UJC3|HOOK1_HUMAN	P	0.9
sp|Q6DKI1|RL7L_HUMAN	N	1		sp|Q9UNP9|PPIE_HUMAN	P	0.9
sp|Q6PK04|CC137_HUMAN	N	1		sp|O75533|SF3B1_HUMAN	P	0.85
sp|Q7Z6E9|RBBP6_HUMAN	N	1		sp|O95639|CPSF4_HUMAN	P	0.85
sp|Q8IY81|SPB1_HUMAN	N	1		sp|Q13285|STF1_HUMAN	P	0.85
sp|Q8IYB3|SRRM1_HUMAN	N	1		sp|Q5BKZ1|ZN326_HUMAN	P	0.85
sp|Q8NEJ9|NGDN_HUMAN	N	1		sp|Q6PJT7|ZC3HE_HUMAN	P	0.85
sp|Q8TDD1|DDX54_HUMAN	N	1		sp|Q7RTV0|PHF5A_HUMAN	P	0.85
sp|Q8TDN6|BRX1_HUMAN	N	1		sp|Q92841|DDX17_HUMAN	P	0.85
sp|Q96EU6|RRP36_HUMAN	N	1		sp|Q96I24|FUBP3_HUMAN	P	0.85
sp|Q96GQ7|DDX27_HUMAN	N	1		sp|Q96P11|NSUN5_HUMAN	P	0.85
sp|Q96QD9|UIF_HUMAN	N	1		sp|Q9H0Z9|RBM38_HUMAN	P	0.85
sp|Q99729|ROAA_HUMAN	N	1		sp|Q9NW64|RBM22_HUMAN	P	0.85
sp|Q99848|EBP2_HUMAN	N	1		sp|O43823|AKAP8_HUMAN	P	0.8
sp|Q9BVP2|GNL3_HUMAN	N	1		sp|P31943|HNRH1_HUMAN	P	0.8
sp|Q9BZE4|GTPB4_HUMAN	N	1		sp|P49750|YLPM1_HUMAN	P	0.8
sp|Q9GZR7|DDX24_HUMAN	N	1		sp|P55265|DSRAD_HUMAN	P	0.8
sp|Q9H9L3|I20L2_HUMAN	N	1		sp|P55795|HNRH2_HUMAN	P	0.8
sp|Q9NQ55|SSF1_HUMAN	N	1		sp|P61978|HNRPK_HUMAN	P	0.8
sp|Q9NR30|DDX21_HUMAN	N	1		sp|Q14576|ELAV3_HUMAN	P	0.8
sp|Q9NVP1|DDX18_HUMAN	N	1		sp|Q14667|K0100_HUMAN	P	0.8
sp|Q9NW13|RBM28_HUMAN	N	1		sp|Q15637|SF01_HUMAN	P	0.8
sp|Q9NZM5|NOP53_HUMAN	N	1		sp|Q15717|ELAV1_HUMAN	P	0.8
sp|Q9P031|TAP26_HUMAN	N	1		sp|Q8IY67|RAVR1_HUMAN	P	0.8
sp|Q9Y2R4|DDX52_HUMAN	N	1		sp|Q9H0D6|XRN2_HUMAN	P	0.8
sp|Q9Y3C1|NOP16_HUMAN	N	1		sp|Q9ULX6|AKP8L_HUMAN	P	0.8
sp|Q9Y3Y2|CHTOP_HUMAN	N	1		sp|Q9UQ80|PA2G4_HUMAN	P	0.8
sp|O00567|NOP56_HUMAN	N	0.95		sp|O75152|ZC11A_HUMAN	P	0.75
sp|O14979|HNRDL_HUMAN	N	0.95		sp|O95319|CELF2_HUMAN	P	0.75
sp|O43390|HNRPR_HUMAN	N	0.95		sp|P14866|HNRPL_HUMAN	P	0.75
sp|P19338|NUCL_HUMAN	N	0.95		sp|Q96EP5|DAZP1_HUMAN	P	0.75
sp|P22087|FBRL_HUMAN	N	0.95		sp|Q9UPT8|ZC3H4_HUMAN	P	0.75
sp|P51991|ROA3_HUMAN	N	0.95		sp|P29375|KDM5A_HUMAN	P	0.7
sp|P84103|SRSF3_HUMAN	N	0.95		sp|P30876|RPB2_HUMAN	P	0.7
sp|Q08170|SRSF4_HUMAN	N	0.95		sp|Q03701|CEBPZ_HUMAN	P	0.7
sp|Q13243|SRSF5_HUMAN	N	0.95		sp|Q07666|KHDR1_HUMAN	P	0.7
sp|Q13247|SRSF6_HUMAN	N	0.95		sp|Q13895|BYST_HUMAN	P	0.7
sp|Q13427|PPIG_HUMAN	N	0.95		sp|Q16514|TAF12_HUMAN	P	0.7
sp|Q14498|RBM39_HUMAN	N	0.95		sp|Q8N5C6|SRBD1_HUMAN	P	0.7
sp|Q15056|IF4H_HUMAN	N	0.95		sp|Q92879|CELF1_HUMAN	P	0.7
sp|Q86V81|THOC4_HUMAN	N	0.95		sp|Q96SI9|STRBP_HUMAN	P	0.7
sp|Q8NAV1|PR38A_HUMAN	N	0.95		sp|A6H8Y1|BDP1_HUMAN	P	0.65
sp|Q9UKM9|RALY_HUMAN	N	0.95		sp|O00566|MPP10_HUMAN	P	0.65
sp|Q9Y2X3|NOP58_HUMAN	N	0.95		sp|P43243|MATR3_HUMAN	P	0.65
sp|O75494|SRS10_HUMAN	N	0.9		sp|Q8IWX8|CHERP_HUMAN	P	0.65
sp|P15880|RS2_HUMAN	N	0.9		sp|Q8WXF1|PSPC1_HUMAN	P	0.65
sp|P22626|ROA2_HUMAN	N	0.9		sp|Q9UKA9|PTBP2_HUMAN	P	0.65
sp|P67809|YBOX1_HUMAN	N	0.9		sp|O95758|PTBP3_HUMAN	P	0.6
sp|Q07955|SRSF1_HUMAN	N	0.9		sp|P26368|U2AF2_HUMAN	P	0.6
sp|Q13151|ROA0_HUMAN	N	0.9		sp|P26599|PTBP1_HUMAN	P	0.6
sp|Q13242|SRSF9_HUMAN	N	0.9		sp|Q14966|ZN638_HUMAN	P	0.6
sp|Q15233|NONO_HUMAN	N	0.9		sp|Q1KMD3|HNRL2_HUMAN	P	0.6
sp|Q8N5P1|ZC3H8_HUMAN	N	0.9		sp|Q6P2Q9|PRP8_HUMAN	P	0.6
sp|Q8WUA2|PPIL4_HUMAN	N	0.9		sp|Q6ZN17|LN28B_HUMAN	P	0.6
sp|Q92804|RBP56_HUMAN	N	0.9		sp|Q7KZ85|SPT6H_HUMAN	P	0.6
sp|Q9BVJ6|UT14A_HUMAN	N	0.9		sp|Q7L2E3|DHX30_HUMAN	P	0.6
sp|Q9BY77|PDIP3_HUMAN	N	0.9		sp|Q8IX01|SUGP2_HUMAN	P	0.6
sp|Q9Y4C8|RBM19_HUMAN	N	0.9		sp|Q9C0J8|WDR33_HUMAN	P	0.6
sp|O43159|RRP8_HUMAN	N	0.85		sp|Q9Y580|RBM7_HUMAN	P	0.6
sp|Q01130|SRSF2_HUMAN	N	0.85		sp|A0AV96|RBM47_HUMAN	P	0.55
sp|Q13595|TRA2A_HUMAN	N	0.85		sp|P07910|HNRPC_HUMAN	P	0.55
sp|Q14011|CIRBP_HUMAN	N	0.85		sp|P17844|DDX5_HUMAN	P	0.55
sp|Q14151|SAFB2_HUMAN	N	0.85		sp|P52756|RBM5_HUMAN	P	0.55
sp|Q14978|NOLC1_HUMAN	N	0.85		sp|P79522|PRR3_HUMAN	P	0.55
sp|Q15287|RNPS1_HUMAN	N	0.85		sp|Q12874|SF3A3_HUMAN	P	0.55
sp|Q5T280|CI114_HUMAN	N	0.85		sp|Q8TED0|UTP15_HUMAN	P	0.55
sp|Q8WTT2|NOC3L_HUMAN	N	0.85		sp|Q96AE4|FUBP1_HUMAN	P	0.55
sp|Q96PU8|QKI_HUMAN	N	0.85		sp|Q9BQG0|MBB1A_HUMAN	P	0.55
sp|Q96QC0|PP1RA_HUMAN	N	0.85		sp|Q9BTD8|RBM42_HUMAN	P	0.55
sp|Q9BTL3|RAMAC_HUMAN	N	0.85		sp|Q9BZZ5|API5_HUMAN	P	0.55
sp|Q9BXP5|SRRT_HUMAN	N	0.85
sp|Q9NYF8|BCLF1_HUMAN	N	0.85
sp|Q9Y2W1|TR150_HUMAN	N	0.85
sp|P09651|ROA1_HUMAN	N	0.8
sp|P52272|HNRPM_HUMAN	N	0.8
sp|P78316|NOP14_HUMAN	N	0.8
sp|P82979|SARNP_HUMAN	N	0.8
sp|P98179|RBM3_HUMAN	N	0.8
sp|Q00839|HNRPU_HUMAN	N	0.8
sp|Q86VM9|ZCH18_HUMAN	N	0.8
sp|Q96MU7|YTDC1_HUMAN	N	0.8
sp|Q9H307|PININ_HUMAN	N	0.8
sp|Q9NV06|DCA13_HUMAN	N	0.8
sp|Q9NWH9|SLTM_HUMAN	N	0.8
sp|O15042|SR140_HUMAN	N	0.75
sp|P16989|YBOX3_HUMAN	N	0.75
sp|P23246|SFPQ_HUMAN	N	0.75
sp|P31942|HNRH3_HUMAN	N	0.75
sp|P35637|FUS_HUMAN	N	0.75
sp|P62995|TRA2B_HUMAN	N	0.75
sp|Q01081|U2AF1_HUMAN	N	0.75
sp|Q8IXT5|RB12B_HUMAN	N	0.75
sp|Q9BSC4|NOL10_HUMAN	N	0.75
sp|Q9NX24|NHP2_HUMAN	N	0.75
sp|Q9UQ35|SRRM2_HUMAN	N	0.75
sp|O43143|DHX15_HUMAN	N	0.7
sp|P12956|XRCC6_HUMAN	N	0.7
sp|P38159|RBMX_HUMAN	N	0.7
sp|P78332|RBM6_HUMAN	N	0.7
sp|Q14562|DHX8_HUMAN	N	0.7
sp|Q15424|SAFB1_HUMAN	N	0.7
sp|Q96E39|RMXL1_HUMAN	N	0.7
sp|Q9BQ39|DDX50_HUMAN	N	0.7
sp|Q9NQG5|RPR1B_HUMAN	N	0.7
sp|Q9P2N5|RBM27_HUMAN	N	0.7
sp|O00425|IF2B3_HUMAN	N	0.65
sp|Q01844|EWS_HUMAN	N	0.65
sp|Q12906|ILF3_HUMAN	N	0.65
sp|Q5QJE6|TDIF2_HUMAN	N	0.65
sp|Q8NDT2|RB15B_HUMAN	N	0.65
sp|Q9NY61|AATF_HUMAN	N	0.65
sp|Q9NZI8|IF2B1_HUMAN	N	0.65
sp|P62308|RUXG_HUMAN	N	0.6
sp|Q08J23|NSUN2_HUMAN	N	0.6
sp|Q92945|FUBP2_HUMAN	N	0.6
sp|Q96T37|RBM15_HUMAN	N	0.6
sp|Q9BUJ2|HNRL1_HUMAN	N	0.6
sp|O60812|HNRC1_HUMAN	N	0.55
sp|P06748|NPM_HUMAN	N	0.55
sp|Q14690|RRP5_HUMAN	N	0.55
sp|Q86W50|MET16_HUMAN	N	0.55
