## Supplementary Table 5 for "Identification and prediction of G-quadruplex RNA-binding proteins with roles in transcription and phase separation"

O00425.pdb 59	25	6	0	90	0.07	K
O00479.pdb 129	97	313	43	588	0.62	K
O00541.pdb 190	33	341	30	594	0.62	K
O00567.pdb 430	109	513	46	1098	0.51	K
O14776.pdb 250	52	57	59	420	0.28	K
O14979.pdb 264	113	414	57	856	0.56	K
O15381.pdb 209	62	140	45	456	0.41	K
O43159.pdb 398	515	395	512	1858	0.51	K
O43451.pdb 392	212	707	160	1485	0.59	K
O60306.pdb 106	64	145	77	393	0.57	K
O60870.pdb 230	43	81	23	377	0.28	K
O75319.pdb 136	51	146	39	373	0.50	K
O75367.pdb 306	56	144	24	530	0.32	K
O75475.pdb 112	28	221	0	362	0.61	K
O75683.pdb 170	130	246	86	639	0.53	K
O95453.pdb 148	41	37	64	294	0.36	K
P06748.pdb 46	7	73	0	126	0.58	K
P06899.pdb 284	109	295	69	766	0.49	K
P11387.pdb 518	257	522	225	1531	0.49	K
P11388.pdb 128	46	37	15	227	0.23	K
P16401.pdb 135	30	37	11	215	0.23	K
P16403.pdb 162	161	541	173	1042	0.69	K
P16615.pdb 55	21	140	30	248	0.69	K
P18124.pdb 38	31	65	48	184	0.62	K
P18621.pdb 411	98	85	112	710	0.28	K
P19338.pdb 110	68	65	78	322	0.45	K
P22087.pdb 58	41	82	62	243	0.59	K
P23396.pdb 61	45	95	6	212	0.50	K
P26373.pdb 46	48	59	55	214	0.56	K
P27635.pdb 36	30	69	29	165	0.60	K
P30050.pdb 22	44	44	82	192	0.66	K
P32969.pdb 27	33	33	35	128	0.53	K
P35268.pdb 145	87	154	39	427	0.46	K
P36578.pdb 27	26	72	17	145	0.63	K
P39019.pdb 93	111	71	124	403	0.49	K
P39023.pdb 768	105	632	0	1506	0.42	K
P39880.pdb 36	26	120	17	203	0.69	K
P40429.pdb 37	31	76	0	144	0.53	K
P41223.pdb 244	176	472	143	1042	0.60	K
P42285.pdb 193	73	96	66	430	0.38	K
P42696.pdb 447	109	190	64	812	0.32	K
P46087.pdb 52	39	32	37	160	0.43	K
P46778.pdb 40	41	103	8	194	0.58	K
P46781.pdb 45	36	103	20	204	0.60	K
P46782.pdb 61	27	71	0	159	0.45	K
P47914.pdb 33	26	42	12	117	0.50	K
P49207.pdb 115	53	70	48	293	0.43	K
P49406.pdb 455	84	133	55	727	0.26	K
P49711.pdb 93	19	68	35	216	0.48	K
P50914.pdb 28	11	28	52	119	0.67	K
P60866.pdb 30	19	56	39	145	0.66	K
P61254.pdb 39	42	91	32	204	0.60	K
P61313.pdb 56	26	73	50	208	0.61	K
P62241.pdb 35	20	61	30	146	0.62	K
P62249.pdb 22	41	38	42	143	0.56	K
P62266.pdb 36	37	67	8	152	0.52	K
P62269.pdb 18	17	17	4	56	0.38	K
P62273.pdb 35	29	87	0	151	0.58	K
P62277.pdb 50	43	11	54	158	0.41	K
P62280.pdb 20	22	30	46	118	0.64	K
P62316.pdb 86	28	132	20	266	0.57	K
P62424.pdb 50	0	53	0	103	0.51	K
P62805.pdb 43	22	15	54	140	0.54	K
P62829.pdb 34	14	49	36	133	0.64	K
P62847.pdb 66	7	35	15	125	0.42	K
P62851.pdb 32	32	31	30	125	0.49	K
P62899.pdb 41	32	93	51	217	0.66	K
P62906.pdb 36	64	23	10	135	0.26	K
P62910.pdb 41	31	59	44	178	0.60	K
P62913.pdb 56	103	28	63	258	0.38	K
P62917.pdb 278	165	402	12	858	0.48	K
P78316.pdb 16	16	55	0	87	0.63	K
P82921.pdb 58	24	61	12	157	0.48	K
P83731.pdb 326	149	373	35	886	0.46	K
Q01780.pdb 34	47	39	54	177	0.54	K
Q02543.pdb 49	48	61	25	188	0.48	K
Q07020.pdb 87	61	143	27	320	0.54	K
Q13155.pdb 123	58	256	0	437	0.59	K
Q13895.pdb 72	21	585	0	679	0.86	K
Q13948.pdb 182	53	59	59	356	0.34	K
Q14103.pdb 462	77	219	0	759	0.29	K
Q14684.pdb 388	462	499	519	1871	0.55	K
Q14690.pdb 222	106	231	104	666	0.51	K
Q14807.pdb 128	67	147	22	365	0.47	K
Q15050.pdb 46	53	27	25	153	0.35	K
Q16540.pdb 45	8	73	0	126	0.58	K
Q16778.pdb 229	182	181	204	804	0.49	K
Q2NL82.pdb 269	174	844	8	1298	0.66	K
Q5JTH9.pdb 528	113	103	10	756	0.15	K
Q5QJE6.pdb 75	84	155	60	376	0.58	K
Q5T280.pdb 636	76	247	46	1007	0.29	K
Q5T8P6.pdb 119	40	130	0	289	0.45	K
Q6PK04.pdb 121	58	194	28	403	0.56	K
Q7L0Y3.pdb 566	320	625	165	1689	0.48	K
Q86U86.pdb 50	26	60	0	136	0.44	K
Q86WX3.pdb 454	134	278	70	940	0.37	K
Q86XP3.pdb 242	153	383	68	847	0.53	K
Q8IY81.pdb 109	121	300	70	600	0.62	K
Q8NHQ9.pdb 158	92	282	57	592	0.58	K
Q8TCT7.pdb 88	82	281	69	521	0.67	K
Q8TCT8.pdb 100	68	104	77	353	0.52	K
Q8TDN6.pdb 168	132	483	17	800	0.62	K
Q8WTT2.pdb 219	109	138	32	498	0.34	K
Q8WUB8.pdb 205	55	183	87	531	0.51	K
Q92925.pdb 71	51	67	53	244	0.50	K
Q92979.pdb 46	19	65	0	130	0.50	K
Q93077.pdb 43	23	52	0	118	0.44	K
Q96BP2.pdb 65	24	106	8	203	0.56	K
Q96EY4.pdb 43	71	96	81	291	0.61	K
Q96G21.pdb 186	130	147	10	475	0.33	K
Q96GA3.pdb 188	68	190	61	510	0.50	K
Q96GM8.pdb 573	63	183	0	819	0.22	K
Q96ST2.pdb 30	30	174	65	299	0.80	K
Q99623.pdb 104	56	146	0	306	0.48	K
Q99848.pdb 35	33	231	0	299	0.77	K
Q9BQT8.pdb 1681	161	330	64	2241	0.18	K
Q9BTC0.pdb 317	39	83	41	480	0.26	K
Q9BTD8.pdb 259	154	348	10	771	0.46	K
Q9BVJ6.pdb 207	88	206	42	549	0.46	K
Q9BVP2.pdb 100	70	104	25	300	0.43	K
Q9BXY0.pdb 154	115	325	40	634	0.58	K
Q9BZE4.pdb 203	72	108	37	422	0.35	K
Q9GZR2.pdb 359	160	262	77	859	0.40	K
Q9GZR7.pdb 249	179	454	142	1025	0.58	K
Q9H0A0.pdb 492	420	764	258	1944	0.53	K
Q9H1A4.pdb 346	154	304	47	852	0.41	K
Q9H501.pdb 209	275	478	176	1146	0.58	K
Q9H6R4.pdb 65	58	89	94	306	0.60	K
Q9H7B2.pdb 139	99	615	0	855	0.72	K
Q9HCS7.pdb 68	76	49	80	275	0.48	K
Q9NQT5.pdb 315	126	246	91	783	0.44	K
Q9NR30.pdb 84	119	80	162	445	0.54	K
Q9NV06.pdb 29	35	110	8	184	0.65	K
Q9NV31.pdb 238	118	248	64	670	0.47	K
Q9NVP1.pdb 317	135	176	129	759	0.40	K
Q9NW13.pdb 81	57	67	43	251	0.45	K
Q9NX20.pdb 159	45	149	26	379	0.46	K
Q9NX58.pdb 124	37	6	50	217	0.26	K
Q9NY12.pdb 229	102	227	0	561	0.41	K
Q9NY61.pdb 124	112	246	65	547	0.57	K
Q9NY93.pdb 169	96	213	0	478	0.45	K
Q9NZM5.pdb 78	73	108	29	296	0.49	K
Q9P015.pdb 32	16	101	14	163	0.71	K
Q9UHA3.pdb 584	191	623	77	1483	0.48	K
Q9UIG0.pdb 171	181	212	379	945	0.63	K
Q9UNX4.pdb 164	59	281	25	529	0.58	K
Q9Y2X3.pdb 125	53	104	0	282	0.37	K
Q9Y3B9.pdb 97	88	84	178	447	0.59	K
Q9Y4P3.pdb 248	215	346	230	1047	0.56	K
O00178.pdb 81	45	219	2	347	0.64	Li
O14828.pdb 527	193	262	266	1260	0.43	Li
O15357.pdb 119	159	150	111	548	0.49	Li
O15371.pdb 164	101	60	10	343	0.23	Li
O15541.pdb 488	79	120	64	755	0.25	Li
O43719.pdb 63	24	99	13	199	0.56	Li
O60232.pdb 8	6	104	0	118	0.88	Li
O75348.pdb 55	37	13	17	124	0.26	Li
O75380.pdb 162	78	120	76	437	0.45	Li
O75616.pdb 212	20	127	0	359	0.35	Li
O94992.pdb 65	27	166	0	258	0.64	Li
O95721.pdb 592	189	233	111	1133	0.31	Li
P00519.pdb 244	116	2011	46	2419	0.85	Li
P02549.pdb 2	18	265	0	285	0.93	Li
P06753.pdb 458	240	270	333	1306	0.47	Li
P08575.pdb 85	17	146	0	248	0.59	Li
P09496.pdb 96	115	251	178	641	0.67	Li
P0DMV9.pdb 62	26	16	25	131	0.33	Li
P10606.pdb 72	49	166	94	381	0.68	Li
P10644.pdb 95	118	252	179	646	0.67	Li
P11142.pdb 497	150	481	142	1272	0.49	Li
P11274.pdb 51	73	72	77	275	0.55	Li
P19387.pdb 46	28	146	51	271	0.73	Li
P21964.pdb 75	87	174	85	428	0.62	Li
P24752.pdb 107	76	161	15	359	0.49	Li
P28289.pdb 43	54	68	59	224	0.57	Li
P30041.pdb 104	78	137	97	418	0.56	Li
P31323.pdb 150	82	634	92	963	0.76	Li
P33176.pdb 116	57	373	0	550	0.69	Li
P35610.pdb 315	144	213	52	726	0.37	Li
P35612.pdb 286	152	368	147	959	0.54	Li
P36776.pdb 39	41	12	31	125	0.36	Li
P36954.pdb 90	62	285	90	531	0.71	Li
P40227.pdb 345	92	255	0	694	0.37	Li
P42166.pdb 295	69	90	0	454	0.20	Li
P42167.pdb 90	73	130	123	418	0.61	Li
P50454.pdb 186	103	664	96	1056	0.73	Li
P52732.pdb 29	43	124	89	286	0.75	Li
P52907.pdb 93	85	120	84	386	0.54	Li
P53582.pdb 237	211	119	244	815	0.45	Li
P55884.pdb 23	68	87	59	245	0.63	Li
P56537.pdb 20	28	88	31	168	0.71	Li
P59998.pdb 55	38	341	11	445	0.79	Li
P60228.pdb 54	78	168	75	376	0.65	Li
P60709.pdb 43	29	74	46	193	0.63	Li
P61586.pdb 17	25	19	18	83	0.49	Li
P63220.pdb 385	113	996	4	1498	0.67	Li
Q08378.pdb 217	127	11	201	560	0.39	Li
Q13112.pdb 54	87	15	167	325	0.57	Li
Q13347.pdb 527	140	704	11	1382	0.52	Li
Q14152.pdb 159	39	235	0	436	0.55	Li
Q15070.pdb 87	46	54	61	248	0.46	Li
Q15773.pdb 106	97	64	69	344	0.41	Li
Q16342.pdb 376	56	181	34	650	0.34	Li
Q16643.pdb 457	106	113	35	712	0.21	Li
Q4KMQ1.pdb 69	66	183	104	422	0.68	Li
Q53H12.pdb 476	58	534	0	1069	0.50	Li
Q5M775.pdb 428	76	109	0	613	0.18	Li
Q6NYC8.pdb 580	176	430	215	1402	0.46	Li
Q6P2E9.pdb 403	73	114	4	594	0.20	Li
Q6UN15.pdb 429	97	404	91	1025	0.49	Li
Q6WCQ1.pdb 200	57	120	55	434	0.41	Li
Q86UY5.pdb 377	93	115	62	649	0.28	Li
Q86X29.pdb 12	17	38	29	96	0.70	Li
Q8TF09.pdb 464	282	1146	155	2055	0.64	Li
Q92614.pdb 25	10	39	0	74	0.53	Li
Q96B49.pdb 62	32	142	4	240	0.61	Li
Q96C19.pdb 75	29	199	11	314	0.67	Li
Q96HY6.pdb 417	94	253	51	817	0.37	Li
Q96SB3.pdb 147	43	280	0	471	0.60	Li
Q96TC7.pdb 240	111	542	19	913	0.62	Li
Q99613.pdb 216	105	684	10	1015	0.68	Li
Q9BPX3.pdb 65	95	208	74	449	0.64	Li
Q9BQE3.pdb 178	77	406	6	674	0.62	Li
Q9BTX1.pdb 52	80	232	76	446	0.70	Li
Q9BUF5.pdb 132	98	712	0	944	0.76	Li
Q9H3U1.pdb 827	207	279	24	1339	0.23	Li
Q9HAW4.pdb 40	16	28	0	84	0.33	Li
Q9NRR3.pdb 102	100	205	69	478	0.58	Li
Q9NUU7.pdb 176	123	275	126	706	0.58	Li
Q9NVM9.pdb 126	74	494	0	696	0.71	Li
Q9UBH6.pdb 541	91	107	16	763	0.17	Li
Q9UHB6.pdb 86	82	373	23	564	0.70	Li
