## Supplementary Table 6 for "Identification and prediction of G-quadruplex RNA-binding proteins with roles in transcription and phase separation"

Gene.name	Type	PhaseSeparationPropensity
PPP1R9B	Li	1.0433
PDCD2	Li	-0.153488
RMDN3	Li	0.680454
EIF3C	Li	0.886591
COMT	Li	-0.256614
DBN1	Li	0.101035
ACAT1	Li	0.622006
MYO18A	Li	1.10604
MYO18A	Li	1.10604
PLEC	Li	1.07933
COX5B	Li	0.0404303
EIF3B	Li	0.810125
RPS21	Li	0.0573048
INTS13	Li	0.447984
ACTB	Li	0.0974084
SPTA1	Li	1.00842
GOLGA3	Li	0.7045
ADD2	Li	0.452623
PRDX6	Li	-0.0949254
ZNRD2	Li	-1.01659
KIF11	Li	0.707816
LIMA1	Li	1.05563
UNC45A	Li	0.48188
SPECC1	Li	0.740781
EFHD2	Li	0.550031
TMOD1	Li	0.243121
PRKAR2B	Li	0.834497
EIF3E	Li	-0.292519
METAP1	Li	0.310929
KIF5B	Li	0.891949
ABL1	Li	1.18798
EIF3A	Li	1.25291
ATP6V1G1	Li	-0.441139
CLTA	Li	0.625991
NDC1	Li	-0.441482
HSPA1B	Li	1.29648
RNF113A	Li	1.01935
POLR2C	Li	-0.244183
EIF3D	Li	0.66634
TUBB6	Li	0.460219
FIP1L1	Li	1.32115
NDUFS6	Li	0.437447
LONP1	Li	0.907386
TMPO	Li	0.712537
TMPO	Li	0.712537
TMPO	Li	0.712537
TMPO	Li	0.712537
TUBA1C	Li	0.389209
GTPBP1	Li	1.03771
TPRN	Li	0.730849
EIF3I	Li	0.799915
PCNT	Li	0.870337
PPP1R18	Li	0.734982
CHAF1B	Li	0.388523
DYNLRB2	Li	-1.11998
MLF2	Li	0.862088
CAPZA1	Li	0.334077
XPR1	Li	-0.0517181
DDRGK1	Li	0.330287
ARPC4	Li	-1.07429
ERAL1	Li	0.01052
PTPRC	Li	0.734508
LSR	Li	0.617399
SNAP29	Li	0.381809
HTATSF1	Li	1.78352
TPM3	Li	-0.235361
OXA1L	Li	-0.587668
SCAMP3	Li	-0.540345
NCAPG	Li	0.0919523
DDX19A	Li	0.174381
CCT6A	Li	0.515253
BCR	Li	0.963711
EIF3L	Li	0.216739
HSPA8	Li	1.2957
CLSPN	Li	1.43801
EDC4	Li	0.39014
POLR2I	Li	-1.07216
AGK	Li	0.173956
MPRIP	Li	0.638455
CDC42SE2	Li	0.197888
FAM83A	Li	0.388082
INPPL1	Li	0.976126
RHOA	Li	-0.0423905
PRKAR1A	Li	0.458847
TOMM6	Li	-0.582817
HEXIM1	Li	1.05508
SERPINH1	Li	0.189981
AIMP2	K	0.0475525
RPL11	K	1.05668
RPS3	K	0.470118
RPL13	K	0.138868
RPS29	K	-0.187008
NOC3L	K	0.349416
DDX21	K	1.50043
SURF6	K	0.852042
GNL3	K	0.822278
H1-2	K	1.12698
RPL4	K	0.938358
H4C9	K	1.68638
DUSP11	K	0.996578
MRPL15	K	1.04379
MRPS21	K	-1.05035
KIF22	K	0.644663
DDX55	K	0.63527
IMP4	K	0.12477
NPM1	K	0.873033
FBL	K	3.33603
RSL24D1	K	0.374196
RPL18	K	0.610244
WDR3	K	0.709057
MDN1	K	1.27456
DDX42	K	2.05489
RPL18A	K	-0.332704
RPL7	K	0.883373
RPL34	K	-0.163567
ANAPC1	K	0.52806
DCAF13	K	0.202396
ATP2A2	K	0.306519
RPL29	K	0.329225
RPS24	K	0.956458
RBM28	K	1.40712
SUPT16H	K	1.24857
PDCD11	K	1.19922
HNRNPD	K	2.92439
CUX1	K	0.959039
CUX1	K	0.959039
KIN	K	0.770985
RPS19	K	0.890642
TSR1	K	0.817361
H1-5	K	1.10152
MGA	K	1.44682
IMP3	K	-0.84358
MACROH2A1	K	1.1729
RPS20	K	-0.672531
RPL32	K	0.205059
TCERG1	K	0.152002
RPF2	K	0.799817
REXO4	K	0.883438
RRP1B	K	1.12185
PSIP1	K	1.6687
MKI67	K	1.55187
SNRPD2	K	0.277409
MRPL16	K	0.332361
DDX24	K	0.581412
RPL31	K	0.457034
RPS16	K	0.518112
TMA16	K	0.273521
H2BC11	K	0.16801
BYSL	K	-0.14367
PBRM1	K	1.08459
RPS13	K	-0.0800764
RPS25	K	1.06635
RPS9	K	0.870729
CTCF	K	0.635417
RPL15	K	0.854917
RPL23	K	1.35561
NOP53	K	0.785197
RPS19BP1	K	0.096853
RPL7A	K	0.380208
RPL10A	K	0.0998914
CHD7	K	1.64354
RPL9P9	K	0.487842
EMG1	K	0.186453
TRMT10C	K	-0.0391071
DDX18	K	1.22772
RPL3	K	1.24707
UTP14A	K	0.655085
MAK16	K	0.247744
RPS11	K	0.515645
XAB2	K	0.0990093
RRP8	K	0.368544
NAT10	K	0.479969
GAR1	K	6.1267
DDX56	K	0.172143
EBNA1BP2	K	1.30747
RPS18	K	0.750566
TBL2	K	0.465054
GTPBP4	K	0.538417
RPS23	K	1.25961
MRPL23	K	0.114822
BAZ1B	K	1.01306
EXOSC10	K	0.46904
LTV1	K	0.660525
NOP2	K	1.32536
LYAR	K	1.45797
DNTTIP2	K	1.13394
HMGN4	K	1.67737
RRS1	K	1.57232
SMARCD2	K	0.679996
RPL24	K	0.258035
EXOSC3	K	0.849461
RPL26	K	0.790588
CHCHD1	K	-0.324667
IWS1	K	1.52407
PES1	K	0.623263
NCL	K	2.49526
ESF1	K	1.24089
PARN	K	0.591573
RPL8	K	1.73246
SPOUT1	K	0.720639
TOP1	K	1.33302
SLC25A21	K	0.537894
RPL17	K	0.149813
TOE1	K	0.497529
AATF	K	1.05906
RPL21	K	0.984898
H2BC21	K	0.193167
RPL12	K	0.456642
NOP14	K	0.855995
RRP12	K	0.474986
AQR	K	0.49307
DIDO1	K	1.52725
RPS8	K	1.19545
MTREX	K	0.781799
BRIX1	K	0.241847
NOL6	K	0.30299
BUD31	K	-0.301945
TOP2A	K	1.43171
NOP58	K	0.497987
NVL	K	0.687266
RPS5	K	-0.17394
RBM26	K	0.884369
H2AC6	K	0.788546
RPL13A	K	0.462245
RPL22	K	0.67258
PHB2	K	0.206546
RPL10	K	0.565419
RBM34	K	1.43027
HNRNPDL	K	2.08625
NOP56	K	0.77221
CCDC137	K	0.715934
RBM42	K	0.465071
RPL14	K	-0.16262
PHF10	K	0.782126
RRP15	K	0.806972
FTSJ3	K	0.999828
