## Supplementary Table 7 for "Identification and prediction of G-quadruplex RNA-binding proteins with roles in transcription and phase separation"

Gene.name	Type	Condensation.state
EIF3C	Li	Droplet state (SG)
EIF3B	Li	Droplet state (SG)
PRDX6	Li	Droplet state (SG)
EIF3E	Li	Droplet state (SG)
METAP1	Li	Droplet state (SG)
ABL1	Li	Droplet state
EIF3A	Li	Droplet state (SG)
EIF3A	Li	Droplet state (SG)
ATP6V1G1	Li	Droplet state (SG)
EIF3D	Li	Droplet state (SG)
TUBA1C	Li	Droplet state (SG)
EIF3I	Li	Droplet state (SG)
PCNT	Li	Droplet state
PPP1R18	Li	Droplet state (SG)
DDX19A	Li	Droplet state (SG)
CCT6A	Li	Droplet state (SG)
EIF3L	Li	Droplet state (SG)
HSPA8	Li	Droplet state (SG)
EDC4	Li	Droplet state (SG-PB)
RHOA	Li	Droplet state (SG)
RPS3	K	Droplet state (SG-PB)
DDX21	K	Droplet state (SG-PB)
DDX21	K	Droplet state (SG-PB)
SURF6	K	Droplet state
NPM1	K	Droplet state (SG)	Amyloid state
FBL	K	Droplet state (SG)
RPS24	K	Droplet state (SG)
RBM28	K	Droplet state (PB)
HNRNPD	K	Droplet state (SG)
RPS19	K	Droplet state (SG)
RPF2	K	Droplet state (PB)
MKI67	K	Droplet state (SG)
RPS16	K	Droplet state (PB)
CTCF	K	Droplet state
DDX18	K	Droplet state (PB)
RPL3	K	Droplet state (SG)
RPS11	K	Droplet state (SG)
XAB2	K	Droplet state (PB)
NAT10	K	Droplet state
RPS18	K	Droplet state (SG)
GTPBP4	K	Droplet state (PB)
BAZ1B	K	Droplet state (PB)
RPL26	K	Droplet state (PB)
PES1	K	Droplet state (PB)
NCL	K	Droplet state (SG)
PARN	K	Droplet state (SG)
TOP1	K	Droplet state
TOE1	K	Droplet state
AQR	K	Droplet state (SG)
BRIX1	K	Droplet state (PB)
NOL6	K	Droplet state (PB)
TOP2A	K	Droplet state (PB)
NOP58	K	Droplet state (SG-PB)
RBM26	K	Droplet state (SG)
PHB2	K	Droplet state (SG)
HNRNPDL	K	Droplet state (SG)	Amyloid state
NOP56	K	Droplet state (PB)
RBM42	K	Droplet state (SG)
FTSJ3	K	Droplet state (SG)
PLEC	Li	Nucleolus proteins
ACTB	Li	Nucleolus proteins
ACTB	Li	Nucleolus proteins
EIF3E	Li	Nucleolus proteins
METAP1	Li	Nucleolus proteins
ATP6V1G1	Li	Nucleolus proteins
HSPA1B	Li	Nucleolus proteins
TUBB6	Li	Nucleolus proteins
LONP1	Li	Nucleolus proteins
TUBA1C	Li	Nucleolus proteins
ARPC4	Li	Nucleolus proteins
CCT6A	Li	Nucleolus proteins
HSPA8	Li	Nucleolus proteins
EDC4	Li	Nucleolus proteins
CDC42SE2	Li	Nucleolus proteins
SERPINH1	Li	Nucleolus proteins
SERPINH1	Li	Nucleolus proteins
RPL11	K	Nucleolus proteins
RPL11	K	Nucleolus proteins
RPS3	K	Nucleolus proteins
RPL13	K	Nucleolus proteins
NOC3L	K	Nucleolus proteins
NOC3L	K	Nucleolus proteins
DDX21	K	Nucleolus proteins
DDX21	K	Nucleolus proteins
SURF6	K	Nucleolus proteins
GNL3	K	Nucleolus proteins
GNL3	K	Nucleolus proteins
H1-2	K	Nucleolus proteins
RPL4	K	Nucleolus proteins
H4C9	K	Nucleolus proteins
DUSP11	K	Nucleolus proteins
DDX55	K	Nucleolus proteins
DDX55	K	Nucleolus proteins
IMP4	K	Nucleolus proteins
NPM1	K	Nucleolus proteins
FBL	K	Nucleolus proteins
RSL24D1	K	Nucleolus proteins
RPL18	K	Nucleolus proteins
WDR3	K	Nucleolus proteins
MDN1	K	Nucleolus proteins
DDX42	K	Nucleolus proteins
RPL18A	K	Nucleolus proteins
RPL7	K	Nucleolus proteins
RPL34	K	Nucleolus proteins
DCAF13	K	Nucleolus proteins
DCAF13	K	Nucleolus proteins
RPL29	K	Nucleolus proteins
RPS24	K	Nucleolus proteins
RPS24	K	Nucleolus proteins
RBM28	K	Nucleolus proteins
SUPT16H	K	Nucleolus proteins
PDCD11	K	Nucleolus proteins
HNRNPD	K	Nucleolus proteins
KIN	K	Nucleolus proteins
RPS19	K	Nucleolus proteins
TSR1	K	Nucleolus proteins
TSR1	K	Nucleolus proteins
H1-5	K	Nucleolus proteins
IMP3	K	Nucleolus proteins
MACROH2A1	K	Nucleolus proteins
MACROH2A1	K	Nucleolus proteins
RPL32	K	Nucleolus proteins
RPL32	K	Nucleolus proteins
TCERG1	K	Nucleolus proteins
RPF2	K	Nucleolus proteins
REXO4	K	Nucleolus proteins
REXO4	K	Nucleolus proteins
RRP1B	K	Nucleolus proteins
MKI67	K	Nucleolus proteins
SNRPD2	K	Nucleolus proteins
SNRPD2	K	Nucleolus proteins
DDX24	K	Nucleolus proteins
RPL31	K	Nucleolus proteins
RPL31	K	Nucleolus proteins
RPS16	K	Nucleolus proteins
RPS16	K	Nucleolus proteins
TMA16	K	Nucleolus proteins
BYSL	K	Nucleolus proteins
RPS13	K	Nucleolus proteins
RPS13	K	Nucleolus proteins
RPS25	K	Nucleolus proteins
RPS25	K	Nucleolus proteins
RPS9	K	Nucleolus proteins
RPL15	K	Nucleolus proteins
RPL15	K	Nucleolus proteins
RPL23	K	Nucleolus proteins
RPL23	K	Nucleolus proteins
NOP53	K	Nucleolus proteins
RPS19BP1	K	Nucleolus proteins
RPL7A	K	Nucleolus proteins
RPL7A	K	Nucleolus proteins
RPL10A	K	Nucleolus proteins
RPL10A	K	Nucleolus proteins
CHD7	K	Nucleolus proteins
RPL9P9	K	Nucleolus proteins
EMG1	K	Nucleolus proteins
DDX18	K	Nucleolus proteins
RPL3	K	Nucleolus proteins
UTP14A	K	Nucleolus proteins
MAK16	K	Nucleolus proteins
MAK16	K	Nucleolus proteins
RPS11	K	Nucleolus proteins
RPS11	K	Nucleolus proteins
RRP8	K	Nucleolus proteins
NAT10	K	Nucleolus proteins
GAR1	K	Nucleolus proteins
DDX56	K	Nucleolus proteins
EBNA1BP2	K	Nucleolus proteins
RPS18	K	Nucleolus proteins
RPS18	K	Nucleolus proteins
GTPBP4	K	Nucleolus proteins
RPS23	K	Nucleolus proteins
RPS23	K	Nucleolus proteins
MRPL23	K	Nucleolus proteins
BAZ1B	K	Nucleolus proteins
EXOSC10	K	Nucleolus proteins
NOP2	K	Nucleolus proteins
LYAR	K	Nucleolus proteins
DNTTIP2	K	Nucleolus proteins
DNTTIP2	K	Nucleolus proteins
RRS1	K	Nucleolus proteins
SMARCD2	K	Nucleolus proteins
RPL24	K	Nucleolus proteins
RPL24	K	Nucleolus proteins
EXOSC3	K	Nucleolus proteins
RPL26	K	Nucleolus proteins
RPL26	K	Nucleolus proteins
CHCHD1	K	Nucleolus proteins
PES1	K	Nucleolus proteins
NCL	K	Nucleolus proteins
NCL	K	Nucleolus proteins
ESF1	K	Nucleolus proteins
PARN	K	Nucleolus proteins
RPL8	K	Nucleolus proteins
RPL8	K	Nucleolus proteins
SPOUT1	K	Nucleolus proteins
TOP1	K	Nucleolus proteins
RPL17	K	Nucleolus proteins
AATF	K	Nucleolus proteins
RPL21	K	Nucleolus proteins
H2BC21	K	Nucleolus proteins
RPL12	K	Nucleolus proteins
NOP14	K	Nucleolus proteins
NOP14	K	Nucleolus proteins
RRP12	K	Nucleolus proteins
RRP12	K	Nucleolus proteins
RPS8	K	Nucleolus proteins
RPS8	K	Nucleolus proteins
MTREX	K	Nucleolus proteins
BRIX1	K	Nucleolus proteins
NOL6	K	Nucleolus proteins
NOL6	K	Nucleolus proteins
TOP2A	K	Nucleolus proteins
NOP58	K	Nucleolus proteins
NVL	K	Nucleolus proteins
RPS5	K	Nucleolus proteins
H2AC6	K	Nucleolus proteins
RPL13A	K	Nucleolus proteins
RPL22	K	Nucleolus proteins
PHB2	K	Nucleolus proteins
RPL10	K	Nucleolus proteins
RBM34	K	Nucleolus proteins
HNRNPDL	K	Nucleolus proteins
NOP56	K	Nucleolus proteins
CCDC137	K	Nucleolus proteins
RPL14	K	Nucleolus proteins
RRP15	K	Nucleolus proteins
FTSJ3	K	Nucleolus proteins
