## Supplementary Table 8 for "Identification and prediction of G-quadruplex RNA-binding proteins with roles in transcription and phase separation"

### Sheet: Sheet1
G4 binders				Not G4 binders
RBMX	N	1		PITX1	P	1
H10	N	1		PITX2	P	1
H13	N	1		PROX1	P	1
H2B1O	N	1		VDR	P	1
H1X	N	1		NFE2	P	1
H4	N	1		PBX1	P	1
HMGB2	N	1		RHF2B	P	1
MO4L1	N	1		ST3L2	P	1
H31T	N	1		NPAS1	P	1
H2AZ	N	1		PO2F3	P	1
H2B1L	N	1		PO4F3	P	1
H3Y1	N	1		SMCR8	P	1
HMGA1	N	1		SOX18	P	1
DDX21	N	1		SMAD3	P	1
DUXA	N	1		SNF5	P	1
H2A2B	N	1		TIPIN	P	1
H2B1M	N	1		RUNX1	P	1
H2B2E	N	1		RUNX2	P	1
H4G	N	1		NF2L2	P	1
DDX23	N	1		PADI2	P	1
H3C	N	1		SPHK2	P	1
H2A1C	N	1		ST3L4	P	1
H2A3	N	1		PPARG	P	1
HP1B3	N	1		SMAD1	P	1
H2AV	N	1		SP3	P	1
H31	N	1		SMAD5	P	1
H32	N	1		SMAD9	P	1
H2B1A	N	1		SFR1	P	1
H2B3B	N	1		SPIB	P	1
H2B1H	N	1		TIF1B	P	1
CRBL2	N	1		RORA	P	1
EMX1	N	1		HIF1A	P	1
H2A1H	N	1		GABPA	P	1
H2A1J	N	1		MAGD1	P	1
H2A1	N	1		HSF4	P	1
H2A2C	N	1		LMX1A	P	1
HAND1	N	1		LMX1B	P	1
H11	N	1		MCR	P	1
H14	N	1		ARNT2	P	1
H2B1D	N	1		ASCL1	P	1
H2B2D	N	1		DLX4	P	1
CBX8	N	1		ETV6	P	1
HMGN1	N	1		HTF4	P	1
HMGN2	N	1		FOS	P	1
HMGN3	N	1		FOXJ1	P	1
HMGN4	N	1		FOXS1	P	1
HMGN5	N	1		E2F2	P	1
H12	N	1		FOSB	P	1
H15	N	1		FOXA2	P	1
H2BK1	N	1		FOXP4	P	1
H2AX	N	1		HES1	P	1
H2B1K	N	1		HES3	P	1
H37	N	1		ERG	P	1
H2A1A	N	1		CSN9	P	1
H2A1B	N	1		AP2A	P	1
H2A1D	N	1		ARP6	P	1
H2B1N	N	1		ITF2	P	1
H3Y2	N	1		MEIS2	P	1
H1FNT	N	1		GBX2	P	1
H18	N	1		ARNT	P	1
H2A2A	N	1		BMAL1	P	1
MECP2	N	1		FOXJ3	P	1
H2AJ	N	1		IRF1	P	1
FA47E	N	1		NF2L3	P	1
H2B1C	N	1		HDX	P	1
H2B1J	N	1		HES2	P	1
H2B2F	N	1		HIF3A	P	1
HMGA2	N	1		MLXIP	P	1
MAFK	N	1		NFIL3	P	1
PP1RA	N	1		CREM	P	1
RRP1B	N	1		LAP2A	P	1
PSIP1	N	1		LHX1	P	1
STP1	N	1		FOXK1	P	1
SSRP1	N	1		FOXI1	P	1
ZBED2	N	1		BATF2	P	1
PRM2	N	1		CLOCK	P	1
YETS4	N	1		EGR1	P	1
ZC3H8	N	1		ETV1	P	1
TSYL5	N	1		FOXN2	P	1
CENPA	N	1		ID2	P	1
DEK	N	1		ISL1	P	1
BHA15	N	1		IRF7	P	1
HSP1	N	1		MEOX2	P	1
H2BFS	N	1		CSRN2	P	1
H2AY	N	1		CSRN3	P	1
H2B1B	N	1		CITE2	P	1
NUCKS	N	1		ELF4	P	1
H33	N	1		MS18A	P	1
H1T	N	1		ING3	P	1
MO4L2	N	1		GSX1	P	1
HILS1	N	1		KLF10	P	1
MBD2	N	1		KLF11	P	1
BARX1	N	1		KLF12	P	1
SHOX2	N	0.95		KLF14	P	1
SFPQ	N	0.95		KLF17	P	1
HMGX4	N	0.95		KLF4	P	1
HEN1	N	0.95		KLF5	P	1
INCE	N	0.95		KLF6	P	1
CBX3	N	0.95		KLF7	P	1
CBX5	N	0.95		KLF8	P	1
NKX62	N	0.95		ATF1	P	1
HME2	N	0.95		ATF7	P	1
H2AW	N	0.95		CTNB1	P	1
H2B2C	N	0.9		FOXE3	P	1
DMAP1	N	0.9		FOXR2	P	1
BCL7C	N	0.9		EPAS1	P	1
CBX7	N	0.9		EPC1	P	1
MPP8	N	0.9		EPC2	P	1
TSYL4	N	0.9		ESR1	P	1
THAP1	N	0.9		GMEB2	P	1
CBX1	N	0.9		DMRTC	P	1
EAF6	N	0.9		E2F1	P	1
ATF3	N	0.9		E2F3	P	1
KDM1A	N	0.85		ETV5	P	1
EXOS3	N	0.85		FOXD2	P	1
GLYR1	N	0.85		FOXO1	P	1
MEN1	N	0.85		FOXM1	P	1
ATOH7	N	0.85		FOXP1	P	1
APTX	N	0.85		FOXP2	P	1
BBX	N	0.85		ARGFX	P	1
CEBPG	N	0.85		AP2D	P	1
SMRD2	N	0.8		CENPB	P	1
TSYL6	N	0.8		EGR3	P	1
SDS3	N	0.8		FOXN1	P	1
IN80B	N	0.8		JUND	P	1
MTA2	N	0.8		JUN	P	1
MKX	N	0.8		CR3L4	P	1
HAND2	N	0.8		GATA1	P	1
BRE1A	N	0.8		GATA3	P	1
IN80C	N	0.8		GATA4	P	1
OSR1	N	0.8		GATA5	P	1
SCX	N	0.8		GATA6	P	1
TLX2	N	0.8		DPF1	P	1
TF2LY	N	0.8		E2F7	P	1
KMT5C	N	0.8		KAISO	P	1
HXD4	N	0.8		CACO1	P	1
CENPC	N	0.8		CR3L1	P	1
RUVB2	N	0.75		ESR2	P	1
MAX	N	0.75		NP1L2	P	1
MAFF	N	0.75		NPAS4	P	1
F111A	N	0.75		OBI1	P	1
H2AL3	N	0.75		OLIG1	P	1
TAL2	N	0.75		PINK1	P	1
SIR7	N	0.75		PPARA	P	1
PRRX1	N	0.75		PAX6	P	1
TEF	N	0.75		PAX8	P	1
TCF21	N	0.75		OLIG2	P	1
HXA6	N	0.75		GMEB1	P	1
NDF6	N	0.7		HSFX1	P	1
MED10	N	0.7		HLX	P	1
STP2	N	0.7		MEF2C	P	1
MAD1	N	0.7		MEIS1	P	1
KDM4D	N	0.7		NR4A1	P	1
HTRA2	N	0.7		PCGF2	P	1
CHK1	N	0.7		PML	P	1
ANKR2	N	0.7		COE3	P	1
SPIC	N	0.7		DMRTD	P	1
SHOX	N	0.7		HSFY1	P	1
SUV91	N	0.7		KLF15	P	1
UHRF2	N	0.7		KLF16	P	1
VAX2	N	0.7		MAEL	P	1
ZNHI1	N	0.7		LHX2	P	1
ZN740	N	0.7		BACH1	P	1
Z705A	N	0.7		DFFA	P	1
BHA09	N	0.7		FOXB1	P	1
HXC6	N	0.7		FOXB2	P	1
HXC9	N	0.7		MESP2	P	1
H2BFM	N	0.7		PKNX1	P	1
BRD3	N	0.7		DMRT1	P	1
PLK1	N	0.65		EGR2	P	1
PHF10	N	0.65		ELK4	P	1
NKX26	N	0.65		FIGLA	P	1
RUVB1	N	0.65		LHX9	P	1
TSY26	N	0.65		CCAR2	P	1
SOX15	N	0.65		FOXJ2	P	1
CSK22	N	0.65		FOXN4	P	1
MCRS1	N	0.65		FOXF2	P	1
IRF2	N	0.65		FOXO4	P	1
LBX2	N	0.65		NR1D2	P	1
HELLS	N	0.65		NKX61	P	1
BATF3	N	0.65		NFKB2	P	1
TAL1	N	0.65		NFIA	P	1
PO3F1	N	0.65		NR1H2	P	1
PBX2	N	0.65		NFIC	P	1
SOX8	N	0.65		P4R3B	P	1
SOX1	N	0.65		P53	P	1
P5F1B	N	0.65		RFX8	P	1
MBD3	N	0.65		RING2	P	1
TF2LX	N	0.65		COE1	P	1
TLX1	N	0.65		IRX1	P	1
CAF1A	N	0.65		MITF	P	1
DBX1	N	0.65		OTX1	P	1
HXB6	N	0.65		PO4F2	P	1
HXB8	N	0.65		PO6F2	P	1
HXB9	N	0.65		LHX8	P	1
HXD9	N	0.65		BC11A	P	1
EXOSX	N	0.65		CAF1B	P	1
RHXF1	N	0.6		CDN2A	P	1
GSC2	N	0.6		NR4A2	P	1
HDAC2	N	0.6		NP1L5	P	1
ESCO2	N	0.6		P73	P	1
ELL	N	0.6		LDB1	P	1
MEOX1	N	0.6		NR1I2	P	1
MCM7	N	0.6		NPAS2	P	1
BRD9	N	0.6		ORC5	P	1
SIR6	N	0.6		PP4C	P	1
SIX2	N	0.6		RXRA	P	1
SIX3	N	0.6		NFAC1	P	1
PAWR	N	0.6		NR4A3	P	1
TWST1	N	0.6		NR5A2	P	1
ZN174	N	0.6		NP1L1	P	1
VPS72	N	0.6		NP1L4	P	1
SUZ12	N	0.6		PAX9	P	1
NSMF	N	0.6		RFX6	P	1
HXB4	N	0.6		SIR1	P	1
HXC13	N	0.6		SIR2	P	1
HXD12	N	0.6		SIX5	P	1
HXA10	N	0.6		SIM1	P	1
CSK21	N	0.6		SIM2	P	1
SHCAF	N	0.55		RUNX3	P	1
TSYL2	N	0.55		P66B	P	1
SOX21	N	0.55		SIX4	P	1
SMRD1	N	0.55		MS18B	P	1
HELT	N	0.55		NR6A1	P	1
BCL7A	N	0.55		SET	P	1
IN80E	N	0.55		SP2	P	1
CPSF6	N	0.55		PO2F1	P	1
CEBPD	N	0.55		STAT1	P	1
H2AB1	N	0.55		SOX3	P	1
KIF22	N	0.55		SMAD4	P	1
H2AB2	N	0.55		PPARD	P	1
CDCA5	N	0.55		SP5	P	1
MUSC	N	0.55		PO6F1	P	1
SOX10	N	0.55		RORG	P	1
SOX14	N	0.55		SP1	P	1
TYY1	N	0.55		OTX2	P	1
TCF23	N	0.55		TGIF1	P	1
USF2	N	0.55		RFX4	P	1
TBX1	N	0.55		SOLH2	P	1
PO3F2	N	0.55		SP9	P	1
TCF15	N	0.55		ST3L1	P	1
MAFA	N	0.55		SOX13	P	1
ZN711	N	0.55		SOLH1	P	1
RCOR2	N	0.55		STF1	P	1
HXA5	N	0.55		STA5B	P	1
HXB3	N	0.55		RFX1	P	1
HXB7	N	0.55		SP6	P	1
HXC5	N	0.55		THB	P	1
HXD11	N	0.55		TBXT	P	1
HPF1	N	0.55		TEAD2	P	1
KAT2A	N	0.55		MBTD1	P	1
HNRPL	N	0.55		TFDP3	P	1
CBX6	N	0.55		ZBED6	P	1
				SATB1	P	1
				SMAD2	P	1
				THA11	P	1
				RXRG	P	1
				SOX7	P	1
				SP8	P	1
				PRGR	P	1
				SCC4	P	1
				SRF	P	1
				TGM2	P	1
				MESP1	P	1
				UCHL5	P	1
				SP4	P	1
				SOX17	P	1
				SNAI1	P	1
				SMAD7	P	1
				STAT6	P	1
				STA5A	P	1
				CR3L2	P	1
				LHX4	P	1
				NACC2	P	1
				LHX5	P	1
				PIT1	P	1
				PRGC1	P	1
				IRX3	P	1
				TBX4	P	1
				TBX18	P	1
				TBX19	P	1
				TBX20	P	1
				PRAME	P	1
				RFPL1	P	1
				SNAI2	P	1
				STAT2	P	1
				VENTX	P	1
				TCPA	P	1
				ZN446	P	1
				RFPL3	P	1
				RFX2	P	1
				TSPY1	P	1
				TF2L1	P	1
				TBX22	P	1
				ZHX2	P	1
				ZBT18	P	1
				UBIP1	P	1
				TFAP4	P	1
				ZBTB5	P	1
				TFDP1	P	1
				RFX3	P	1
				PO3F4	P	1
				PROX2	P	1
				PO2F2	P	1
				RFPL2	P	1
				TF7L2	P	1
				TSPY8	P	1
				UBP3	P	1
				NKX23	P	1
				NFIX	P	1
				NR2C1	P	1
				TFEC	P	1
				TEAD4	P	1
				TTI2	P	1
				TFDP2	P	1
				NF2L1	P	1
				NFAC2	P	1
				TF65	P	1
				TBX15	P	1
				NR2F6	P	1
				P63	P	1
				TSPY2	P	1
				OTP	P	1
				PBX3	P	1
				TBP	P	1
				WBP2	P	1
				VRTN	P	1
				ZBT43	P	1
				ZBT8B	P	1
				ZBT34	P	1
				ZBT37	P	1
				ZBT32	P	1
				ZBED1	P	1
				TFE3	P	1
				TBX3	P	1
				TOX4	P	1
				ZHX3	P	1
				TFEB	P	1
				MAFB	P	1
				OLIG3	P	1
				TBX5	P	1
				TPRX1	P	1
				ZFX	P	1
				LMBL1	P	1
				NR1D1	P	1
				ONEC2	P	1
				RARA	P	1
				RARB	P	1
				RAD21	P	1
				RBBP4	P	1
				RAD51	P	1
				REL	P	1
				RHXF2	P	1
				AP2C	P	1
				AN32E	P	1
				ARP5	P	1
				ARP8	P	1
				ATOH1	P	1
				ACL6A	P	1
				BHE40	P	1
				BACH2	P	1
				AP2B	P	1
				ATF2	P	1
				ELK3	P	1
				ESX1	P	1
				FOXO3	P	1
				HOMEZ	P	1
				HXB2	P	1
				HXB5	P	1
				HXD10	P	1
				HXA1	P	1
				HXA2	P	1
				EXOS4	P	1
				HBP1	P	1
				HSF1	P	1
				ISL2	P	1
				NANOG	P	1
				MYC	P	1
				MYF5	P	1
				MYF6	P	1
				NASP	P	1
				MYCD	P	1
				MYCL	P	1
				NFXL1	P	1
				IRX2	P	1
				IRF5	P	1
				HNF1A	P	1
				HNF6	P	1
				IKZF1	P	1
				MEF2A	P	1
				MEF2D	P	1
				NFYB	P	1
				NFYC	P	1
				NOBOX	P	1
				NDF1	P	1
				GSX2	P	1
				HEYL	P	1
				HEY1	P	1
				HNF4G	P	1
				HNF1B	P	1
				FOXD1	P	1
				LHX6	P	1
				FOXP3	P	1
				HSF2	P	1
				MLXPL	P	1
				CREB3	P	1
				E2F8	P	1
				BSH	P	1
				BHE41	P	1
				BARH1	P	1
				BARH2	P	1
				ATF5	P	1
				AP2E	P	1
				COE2	P	1
				GCM1	P	1
				GCM2	P	1
				GCR	P	1
				E2F5	P	1
				ACL6B	P	1
				BMAL2	P	1
				DMBX1	P	1
				FOXC2	P	1
				ALKB1	P	1
				ARX	P	1
				ASF1A	P	1
				BPL1	P	1
				BARX2	P	1
				CSRN1	P	1
				DEAF1	P	1
				DCC1	P	1
				DMTA2	P	1
				FOXA1	P	1
				E2F4	P	1
				ELF5	P	1
				AHRR	P	1
				AHR	P	1
				ATF6A	P	1
				ATF6B	P	1
				FIZ1	P	1
				BCAS3	P	1
				ACTB	P	1
				CREB5	P	1
				ERR1	P	1
				ETS2	P	1
				PITX3	P	0.95
				RB	P	0.95
				PO4F1	P	0.95
				RBPJL	P	0.95
				SPDEF	P	0.95
				NFIB	P	0.95
				RORB	P	0.95
				RXRB	P	0.95
				LRWD1	P	0.95
				BHE22	P	0.95
				FOXD4	P	0.95
				FOXO6	P	0.95
				FLI1	P	0.95
				GRHL3	P	0.95
				NPM2	P	0.95
				DDIT3	P	0.95
				FOXR1	P	0.95
				HNF4A	P	0.95
				FOXD3	P	0.95
				NR2C2	P	0.95
				ATF4	P	0.95
				EOMES	P	0.95
				FOXF1	P	0.95
				LOXL2	P	0.95
				BEND3	P	0.95
				BATF	P	0.95
				ELF2	P	0.95
				ERR3	P	0.95
				CR3L3	P	0.95
				EGR4	P	0.95
				KLF1	P	0.95
				KLF3	P	0.95
				ANDR	P	0.95
				ELF1	P	0.95
				ERR2	P	0.95
				NR0B1	P	0.95
				FOXA3	P	0.95
				HEY2	P	0.95
				CREB1	P	0.95
				ISX	P	0.95
				EXOS5	P	0.95
				NFAC4	P	0.95
				NR0B2	P	0.95
				NR2E1	P	0.95
				RELB	P	0.95
				PP4R2	P	0.95
				NKX21	P	0.95
				PAX4	P	0.95
				PARK7	P	0.95
				SETLP	P	0.95
				NPAS3	P	0.95
				SATB2	P	0.95
				SOX9	P	0.95
				ST3L3	P	0.95
				DLX5	P	0.95
				TSPYA	P	0.95
				SUH	P	0.95
				TRI45	P	0.95
				WDR43	P	0.95
				TSPY3	P	0.95
				TBX10	P	0.95
				TEAD3	P	0.95
				TSPY4	P	0.95
				UBE2U	P	0.95
				WDR61	P	0.95
				WDR82	P	0.95
				ZN618	P	0.95
				PRM3	P	0.95
				PTF1A	P	0.95
				BCL7B	P	0.95
				RARG	P	0.95
				RBBP7	P	0.95
				RFA2	P	0.95
				BAP18	P	0.95
				BRM1L	P	0.95
				HOP	P	0.95
				HXD3	P	0.95
				HXA3	P	0.95
				MYOG	P	0.95
				HES6	P	0.95
				DMRT2	P	0.95
				ENC1	P	0.95
				FOXG1	P	0.95
				DLX3	P	0.95
				DRGX	P	0.95
				ALX1	P	0.95
				ASF1B	P	0.95
				DMRTA	P	0.95
				DMRT3	P	0.95
				ASCL3	P	0.95
				EME1	P	0.95
				PCNA	P	0.9
				PLK2	P	0.9
				PAX3	P	0.9
				RFPLA	P	0.9
				RFAL1	P	0.9
				NKX11	P	0.9
				SOX11	P	0.9
				FOXC1	P	0.9
				ETV4	P	0.9
				FER3L	P	0.9
				MEIS3	P	0.9
				IRX6	P	0.9
				HSFX3	P	0.9
				NR1I3	P	0.9
				DMRTB	P	0.9
				KDM1B	P	0.9
				EVX1	P	0.9
				KLDC3	P	0.9
				DLX1	P	0.9
				FX4L5	P	0.9
				ELF3	P	0.9
				MEF2B	P	0.9
				NR1H3	P	0.9
				NKX28	P	0.9
				IRX4	P	0.9
				ORC2	P	0.9
				P66A	P	0.9
				REQU	P	0.9
				NR1H4	P	0.9
				PROP1	P	0.9
				TCFL5	P	0.9
				SMAD6	P	0.9
				STAT4	P	0.9
				TFE2	P	0.9
				SRPK2	P	0.9
				VAX1	P	0.9
				SRY	P	0.9
				THAP5	P	0.9
				ZFY	P	0.9
				MTA3	P	0.9
				UBE2B	P	0.9
				UNC4	P	0.9
				ZBT46	P	0.9
				BRMS1	P	0.9
				FOSL1	P	0.9
				ICE2	P	0.9
				DBX2	P	0.9
				MYCN	P	0.9
				MYOD1	P	0.9
				IRF4	P	0.9
				NDF4	P	0.9
				NGN2	P	0.9
				CRX	P	0.9
				DDX11	P	0.9
				FOXN3	P	0.9
				DVL3	P	0.9
				ALX4	P	0.9
				EVX2	P	0.9
				ANM5	P	0.9
				EHF	P	0.9
				CREST	P	0.9
				PDX1	P	0.85
				SP7	P	0.85
				PBIP1	P	0.85
				NP1L3	P	0.85
				SOX30	P	0.85
				STAT3	P	0.85
				MNX1	P	0.85
				IRF6	P	0.85
				MCM2	P	0.85
				HHEX	P	0.85
				ETV7	P	0.85
				LBX1	P	0.85
				HEN2	P	0.85
				HDAC1	P	0.85
				HMX1	P	0.85
				MAD4	P	0.85
				BC11B	P	0.85
				KLF9	P	0.85
				AEBP2	P	0.85
				HMBX1	P	0.85
				FOXH1	P	0.85
				GBX1	P	0.85
				FX4L3	P	0.85
				FX4L6	P	0.85
				LHX3	P	0.85
				FOXI2	P	0.85
				MXI1	P	0.85
				NCTR1	P	0.85
				ETS1	P	0.85
				CEBPB	P	0.85
				NGN1	P	0.85
				SMRD3	P	0.85
				WDR76	P	0.85
				TBX6	P	0.85
				TELO2	P	0.85
				TAF5	P	0.85
				UBE2A	P	0.85
				TBX2	P	0.85
				TFCP2	P	0.85
				NKX24	P	0.85
				BHE23	P	0.85
				HXD1	P	0.85
				KLF2	P	0.85
				CAN2	P	0.85
				MIXL1	P	0.8
				TRI56	P	0.8
				SOX5	P	0.8
				SOX6	P	0.8
				DPRX	P	0.8
				HNRPK	P	0.8
				CEBPA	P	0.8
				ELK1	P	0.8
				NFKB1	P	0.8
				NRL	P	0.8
				FOXK2	P	0.8
				NKX12	P	0.8
				NOTO	P	0.8
				SUV92	P	0.8
				UHRF1	P	0.8
				USF1	P	0.8
				ZSCA1	P	0.8
				ARRB1	P	0.8
				HXA7	P	0.8
				NFYA	P	0.8
				HES5	P	0.8
				HLF	P	0.8
				DPF3	P	0.75
				FOXL2	P	0.75
				IRF3	P	0.75
				GRHL1	P	0.75
				IRF9	P	0.75
				ORC3	P	0.75
				MTBP	P	0.75
				CDK4	P	0.75
				ASH2L	P	0.75
				CCND2	P	0.75
				NKX22	P	0.75
				HNRPC	P	0.75
				PBX4	P	0.75
				NKX25	P	0.75
				TGIF2	P	0.75
				TEAD1	P	0.75
				PHX2A	P	0.75
				THA	P	0.75
				PARI	P	0.75
				ZN396	P	0.75
				HXB13	P	0.75
				HXA13	P	0.75
				SMCE1	P	0.7
				RING1	P	0.7
				HIC1	P	0.7
				GRHL2	P	0.7
				HAT1	P	0.7
				MNT	P	0.7
				DNM3A	P	0.7
				FOXQ1	P	0.7
				MAF	P	0.7
				BASP1	P	0.7
				ASCL5	P	0.7
				HES7	P	0.7
				FOXE1	P	0.7
				ESCO1	P	0.7
				DLX2	P	0.7
				MSX2	P	0.7
				TRNP1	P	0.7
				ZN580	P	0.7
				ZBT22	P	0.7
				TLX3	P	0.7
				RAX2	P	0.7
				FOSL2	P	0.7
				HXC10	P	0.7
				ALX3	P	0.7
				DPOE3	P	0.7
				DU4L2	P	0.7
				DU4L3	P	0.7
				DU4L4	P	0.7
				DU4L5	P	0.7
				DU4L6	P	0.7
				DU4L7	P	0.7
				CHRC1	P	0.7
				PAX2	P	0.65
				TSYL1	P	0.65
				CDX1	P	0.65
				HES4	P	0.65
				KLF13	P	0.65
				FX4L4	P	0.65
				DFFB	P	0.65
				FEV	P	0.65
				MRGBP	P	0.65
				PAF1	P	0.65
				PAX1	P	0.65
				MLX	P	0.65
				SETD3	P	0.65
				ONEC3	P	0.65
				SSXT	P	0.65
				RFX5	P	0.65
				RX	P	0.65
				ZBED3	P	0.65
				SPRTN	P	0.65
				XRCC1	P	0.65
				ZHX1	P	0.65
				NKX32	P	0.65
				ZGPAT	P	0.65
				NKX63	P	0.65
				ASCL4	P	0.65
				HXA9	P	0.65
				HXD8	P	0.65
				E2F6	P	0.65
				AKIR2	P	0.65
				AKIR1	P	0.65
				CDX4	P	0.65
				H2BWT	P	0.6
				IRF8	P	0.6
				ERF	P	0.6
				EZH2	P	0.6
				BRD2	P	0.6
				LEUTX	P	0.6
				CEBPE	P	0.6
				ETV3	P	0.6
				FOXL1	P	0.6
				GSC	P	0.6
				MSX1	P	0.6
				SIX6	P	0.6
				SIX1	P	0.6
				MSGN1	P	0.6
				SOX2	P	0.6
				PHX2B	P	0.6
				SCRT2	P	0.6
				ZHANG	P	0.6
				VSX1	P	0.6
				HXC4	P	0.6
				NDF2	P	0.6
				NGN3	P	0.6
				HME1	P	0.6
				SPI1	P	0.55
				JDP2	P	0.55
				IRX5	P	0.55
				ASCL2	P	0.55
				FX4L1	P	0.55
				PRRX2	P	0.55
				NUFP1	P	0.55
				PO3F3	P	0.55
				SOX4	P	0.55
				SWI5	P	0.55
				SOX12	P	0.55
				SRPK1	P	0.55
				MAD3	P	0.55
				OVOL3	P	0.55
				ZN487	P	0.55
				HXC8	P	0.55
				HMX3	P	0.55
				ATOH8	P	0.55
				COE4	P	0.55
				DBP	P	0.55
				CBX2	P	0.55
				UXT	P/N	0.5
				JUNB	P/N	0.5
				HESX1	P/N	0.5
				PAX7	P/N	0.5
				F111B	P/N	0.5
				LYL1	P/N	0.5
				ING2	P/N	0.5
				KAT5	P/N	0.5
				BRDT	P/N	0.5
				NKX31	P/N	0.5
				PAX5	P/N	0.5
				RRP8	P/N	0.5
				PO5F2	P/N	0.5
				TFPT	P/N	0.5
				EMX2	P/N	0.5
				VSX2	P/N	0.5
				RCC1	P/N	0.5
				R51A1	P/N	0.5
				HXA4	P/N	0.5
				HXB1	P/N	0.5
				HXC11	P/N	0.5
				HXD13	P/N	0.5
				MTA1	P/N	0.5
				HMX2	P/N	0.5
				AKP8L	P/N	0.5
				DLX6	P/N	0.5
				CDX2	P/N	0.5
